# A novel machine-learning classification model detects oxidative fiber type transitions in a rabbit model of cerebral palsy

**DOI:** 10.64898/2026.06.11.731759

**Authors:** Cassandra Kramer, Emily J. Reedich, Hope McCann, Sadie Drouin, Destiny Sanders, Elian Gonzalez, Tiffany Ung, Alexandra Mukisa, Elvia Mena Avila, Brendan Moline, Landon Genry, Jess Glennon, Camila Quiroga, Lisa Dowaliby, Christine J. DiDonato, Katharina A. Quinlan, Marin Manuel

## Abstract

The distribution of slow-and fast-twitch fiber types in a skeletal muscle heavily influences its physiology. Muscle biopsy studies indicate atypical fiber type composition and fiber size variation in children with cerebral palsy (CP), but subjects have variable treatment history and a variety of muscles affected, so uncertainties remain. In this study, we developed a novel machine-learning classification model to perform high-throughput fiber typing of complete transverse muscle sections. Our XGBoost algorithm-based prediction model yielded a balanced accuracy score of 0.89 and a macro F1-score of 0.89, reflecting its ability to robustly predict muscle fiber type from myosin heavy chain (MyHC) isoform immunofluorescence intensities and morphological descriptors. This is the first reported fiber type classifier to consider hybrid fibers, which is a major advance, considering at least 20% of myofibers are hybrid yet they are routinely overlooked due to difficulty in their detection. We used this classification model to define fiber types of more than 7 million myofibers from flexor-extensor muscle pairs in rabbits that experienced hypoxia-ischemia (HI) injury in utero (modeling CP), and typically developing sham rabbits. We observed an oxidative fiber type shift in flexor muscles (biceps brachii and tibialis anterior) of HI rabbits at postnatal day (P)14-20 and P30-32 (weaning age). This altered fiber type composition imparts reduced contractile force and is amenable to sustained muscle activity; it may reflect chronic low-frequency motor unit activation. This work supports prior clinical reports that developmental trajectories of muscle fibers are disrupted in CP.
