## Supplementary material for "A novel machine-learning classification model detects oxidative fiber type transitions in a rabbit model of cerebral palsy": Table 1

### Sheet: Sheet
	Age	P14 age group							P31 age group
	Group	Sham			HI				Sham			HI
	measurement	Total number of fibers	Nb of fibers per type Prop. in muscle	fiber area	total number of fibers	fibers per type	fiber area		total number of fibers	fibers per type	fiber area	total number of fibers	fibers per type	fiber area
muscle	Fiber type
Lat. Gast.	I	49,559 ± 21,253 N=5 muscles	2,892 ± 1,534 5.7 % ± 1.0 %	268 µm² ± 110 µm² CV = 0.312 ± 0.041	51,084 ± 16,650 N=8 muscles	2,416 ± 1,024 4.7 % ± 0.7 %	229 µm² ± 49 µm² CV = 0.267 ± 0.053		54,150 ± 15,331 N=6 muscles	5,068 ± 2,090 9.1 % ± 1.9 %	620 µm² ± 150 µm² CV = 0.300 ± 0.025	56,091 ± 10,340 N=5 muscles	5,434 ± 1,711 9.6 % ± 1.7 %	690 µm² ± 238 µm² CV = 0.358 ± 0.037
	IIa		18,942 ± 8,239 38.6 % ± 7.0 %	221 µm² ± 97 µm² CV = 0.310 ± 0.026		20,448 ± 8,197 41.2 % ± 10.1 %	191 µm² ± 36 µm² CV = 0.297 ± 0.047			12,664 ± 4,749 22.8 % ± 3.1 %	534 µm² ± 135 µm² CV = 0.267 ± 0.016		12,983 ± 4,028 22.9 % ± 3.9 %	613 µm² ± 238 µm² CV = 0.338 ± 0.066
	IIa/IIx		12,012 ± 2,262 29.2 % ± 14.5 %	326 µm² ± 135 µm² CV = 0.329 ± 0.033		18,768 ± 6,414 37.1 % ± 7.8 %	284 µm² ± 52 µm² CV = 0.307 ± 0.039			6,089 ± 2,567 11.0 % ± 2.9 %	690 µm² ± 161 µm² CV = 0.301 ± 0.018		7,201 ± 1,800 13.0 % ± 2.9 %	755 µm² ± 240 µm² CV = 0.325 ± 0.055
	IIx		5,006 ± 5,057 8.8 % ± 6.3 %	396 µm² ± 200 µm² CV = 0.322 ± 0.105		4,116 ± 6,136 7.2 % ± 8.6 %	318 µm² ± 83 µm² CV = 0.293 ± 0.083			11,876 ± 5,167 21.2 % ± 5.1 %	951 µm² ± 210 µm² CV = 0.280 ± 0.006		10,858 ± 3,291 19.0 % ± 2.3 %	1,004 µm² ± 307 µm² CV = 0.294 ± 0.038
	IIx/IIb		4,593 ± 4,567 7.6 % ± 6.2 %	504 µm² ± 320 µm² CV = 0.299 ± 0.072		3,352 ± 2,842 6.3 % ± 3.7 %	366 µm² ± 97 µm² CV = 0.256 ± 0.041			5,487 ± 2,307 9.8 % ± 2.3 %	1,166 µm² ± 284 µm² CV = 0.248 ± 0.026		5,618 ± 2,184 9.9 % ± 2.8 %	1,268 µm² ± 437 µm² CV = 0.268 ± 0.054
	IIb		6,115 ± 5,846 10.2 % ± 8.5 %	509 µm² ± 358 µm² CV = 0.336 ± 0.103		1,983 ± 2,318 3.6 % ± 3.7 %	338 µm² ± 106 µm² CV = 0.340 ± 0.062			12,964 ± 3,258 26.1 % ± 10.7 %	1,201 µm² ± 282 µm² CV = 0.237 ± 0.016		13,997 ± 5,902 25.6 % ± 9.7 %	1,313 µm² ± 530 µm² CV = 0.260 ± 0.043
Med. Gast.	I	30,926 ± 10,072 N=7 muscles	2,624 ± 1,892 7.8 % ± 3.1 %	355 µm² ± 65 µm² CV = 0.302 ± 0.057	27,308 ± 12,669 N=7 muscles	1,787 ± 1,151 6.3 % ± 1.4 %	324 µm² ± 70 µm² CV = 0.272 ± 0.044		27,818 ± 8,944 N=6 muscles	5,854 ± 2,086 21.3 % ± 3.9 %	1,025 µm² ± 172 µm² CV = 0.338 ± 0.074	22,900 ± 6,114 N=5 muscles	4,506 ± 2,264 18.6 % ± 8.1 %	1,089 µm² ± 412 µm² CV = 0.357 ± 0.061
	IIa		12,076 ± 5,777 37.5 % ± 9.3 %	275 µm² ± 84 µm² CV = 0.279 ± 0.045		9,172 ± 2,895 37.5 % ± 12.9 %	257 µm² ± 53 µm² CV = 0.293 ± 0.047			6,869 ± 3,556 23.4 % ± 6.0 %	948 µm² ± 172 µm² CV = 0.325 ± 0.080		5,799 ± 1,697 25.2 % ± 2.4 %	996 µm² ± 416 µm² CV = 0.334 ± 0.094
	IIa/IIx		10,135 ± 3,043 37.7 % ± 18.7 %	373 µm² ± 103 µm² CV = 0.349 ± 0.034		12,259 ± 6,314 45.2 % ± 9.7 %	344 µm² ± 66 µm² CV = 0.337 ± 0.029			3,886 ± 768 15.2 % ± 5.6 %	1,123 µm² ± 191 µm² CV = 0.329 ± 0.068		2,782 ± 1,615 11.4 % ± 4.2 %	1,115 µm² ± 412 µm² CV = 0.339 ± 0.054
	IIx		3,411 ± 3,435 9.3 % ± 7.5 %	468 µm² ± 208 µm² CV = 0.349 ± 0.106		2,099 ± 3,892 5.7 % ± 7.5 %	403 µm² ± 103 µm² CV = 0.328 ± 0.112			4,605 ± 2,147 16.0 % ± 3.8 %	1,571 µm² ± 358 µm² CV = 0.301 ± 0.037		3,706 ± 1,284 16.0 % ± 1.8 %	1,528 µm² ± 554 µm² CV = 0.289 ± 0.062
	IIx/IIb		1,630 ± 1,939 4.4 % ± 3.9 %	572 µm² ± 310 µm² CV = 0.296 ± 0.113		1,419 ± 2,169 3.7 % ± 4.3 %	467 µm² ± 155 µm² CV = 0.303 ± 0.091			2,944 ± 1,377 10.2 % ± 3.2 %	2,158 µm² ± 466 µm² CV = 0.255 ± 0.054		2,482 ± 762 10.8 % ± 0.6 %	1,963 µm² ± 710 µm² CV = 0.263 ± 0.060
	IIb		1,051 ± 1,077 3.3 % ± 2.9 %	541 µm² ± 348 µm² CV = 0.362 ± 0.144		572 ± 756 1.7 % ± 2.2 %	366 µm² ± 193 µm² CV = 0.398 ± 0.124			3,661 ± 1,390 13.9 % ± 5.7 %	2,288 µm² ± 549 µm² CV = 0.241 ± 0.051		3,624 ± 1,573 18.0 % ± 12.2 %	2,109 µm² ± 840 µm² CV = 0.257 ± 0.064
Plant.	I	50,176 ± 13,743 N=6 muscles	3,709 ± 1,087 7.5 % ± 1.1 %	202 µm² ± 55 µm² CV = 0.303 ± 0.031	51,965 ± 8,570 N=7 muscles	3,320 ± 670 6.4 % ± 0.8 %	209 µm² ± 32 µm² CV = 0.297 ± 0.054		39,068 ± 8,821 N=5 muscles	4,353 ± 1,462 10.9 % ± 1.6 %	594 µm² ± 165 µm² CV = 0.337 ± 0.066	38,702 ± 12,349 N=6 muscles	4,841 ± 728 13.7 % ± 5.6 %	506 µm² ± 100 µm² CV = 0.333 ± 0.068
	IIa		18,322 ± 8,575 37.1 % ± 13.0 %	194 µm² ± 78 µm² CV = 0.309 ± 0.035		18,261 ± 5,332 35.4 % ± 10.0 %	184 µm² ± 19 µm² CV = 0.302 ± 0.055			11,089 ± 4,284 27.4 % ± 8.0 %	597 µm² ± 132 µm² CV = 0.349 ± 0.069		10,395 ± 5,006 25.6 % ± 6.4 %	507 µm² ± 114 µm² CV = 0.339 ± 0.097
	IIa/IIx		18,482 ± 11,364 34.8 % ± 18.4 %	271 µm² ± 120 µm² CV = 0.305 ± 0.031		22,862 ± 7,532 43.5 % ± 8.9 %	248 µm² ± 27 µm² CV = 0.310 ± 0.036			6,618 ± 2,021 17.3 % ± 4.9 %	758 µm² ± 149 µm² CV = 0.355 ± 0.056		7,388 ± 2,713 19.9 % ± 6.4 %	665 µm² ± 143 µm² CV = 0.335 ± 0.052
	IIx		8,871 ± 7,213 19.1 % ± 14.7 %	328 µm² ± 166 µm² CV = 0.269 ± 0.027		5,648 ± 6,393 11.0 % ± 12.8 %	289 µm² ± 54 µm² CV = 0.284 ± 0.045			13,536 ± 1,885 35.6 % ± 5.9 %	1,042 µm² ± 266 µm² CV = 0.272 ± 0.050		12,179 ± 5,757 30.4 % ± 8.1 %	926 µm² ± 279 µm² CV = 0.253 ± 0.025
	IIx/IIb		529 ± 408 1.1 % ± 0.8 %	361 µm² ± 231 µm² CV = 0.314 ± 0.079		1,305 ± 1,152 2.6 % ± 2.2 %	286 µm² ± 78 µm² CV = 0.341 ± 0.086			2,504 ± 932 6.4 % ± 1.7 %	1,114 µm² ± 296 µm² CV = 0.274 ± 0.037		3,022 ± 2,591 8.0 % ± 7.8 %	1,025 µm² ± 371 µm² CV = 0.256 ± 0.045
	IIb		262 ± 223 0.5 % ± 0.4 %	323 µm² ± 206 µm² CV = 0.378 ± 0.061		568 ± 567 1.1 % ± 1.1 %	243 µm² ± 85 µm² CV = 0.406 ± 0.076			967 ± 532 2.5 % ± 1.4 %	987 µm² ± 236 µm² CV = 0.296 ± 0.044		878 ± 748 2.4 % ± 1.8 %	903 µm² ± 301 µm² CV = 0.287 ± 0.039
Soleus	I	8,645 ± 3,582 N=5 muscles	4,106 ± 1,521 50.2 % ± 16.7 %	339 µm² ± 51 µm² CV = 0.280 ± 0.040	6,305 ± 2,807 N=6 muscles	2,757 ± 1,304 43.4 % ± 4.4 %	375 µm² ± 62 µm² CV = 0.280 ± 0.049		11,099 ± 3,256 N=6 muscles	10,622 ± 3,159 95.9 % ± 4.4 %	932 µm² ± 215 µm² CV = 0.249 ± 0.069	10,175 ± 1,766 N=7 muscles	9,165 ± 1,250 91.1 % ± 10.4 %	1,150 µm² ± 363 µm² CV = 0.280 ± 0.036
	IIa		1,481 ± 1,065 17.5 % ± 12.3 %	257 µm² ± 49 µm² CV = 0.231 ± 0.025		1,159 ± 848 18.5 % ± 15.4 %	292 µm² ± 51 µm² CV = 0.248 ± 0.066			282 ± 173 2.4 % ± 1.7 %	927 µm² ± 236 µm² CV = 0.190 ± 0.015		871 ± 1,037 7.6 % ± 9.0 %	1,074 µm² ± 77 µm² CV = 0.245 ± 0.054
	IIa/IIx		2,226 ± 1,546 23.4 % ± 10.9 %	264 µm² ± 58 µm² CV = 0.225 ± 0.027		1,641 ± 1,071 23.7 % ± 9.3 %	293 µm² ± 51 µm² CV = 0.239 ± 0.049			240 ± 310 2.1 % ± 3.0 %	814 µm² ± 278 µm² CV = 0.285 ± 0.156		269 ± 303 2.3 % ± 2.5 %	923 µm² ± 225 µm² CV = 0.225 ± 0.071
	IIx		617 ± 332 6.9 % ± 2.6 %	245 µm² ± 54 µm² CV = 0.209 ± 0.031		699 ± 530 13.7 % ± 16.8 %	289 µm² ± 50 µm² CV = 0.232 ± 0.042			114 ± 129 0.9 % ± 1.0 %	788 µm² ± 219 µm² CV = 0.305 ± 0.080		82 ± 69 0.8 % ± 0.5 %	868 µm² ± 219 µm² CV = 0.328 ± 0.113
	IIx/IIb		57 ± 55 0.6 % ± 0.6 %	233 µm² ± 64 µm² CV = 0.299 ± 0.122		28 ± 21 0.4 % ± 0.2 %	334 µm² ± 36 µm² CV = 0.331 ± 0.072			10 ± 10 0.1 % ± 0.1 %	939 µm² ± 289 µm² CV = 0.381 ± 0.117		9 ± 8 0.1 % ± 0.1 %	1,245 µm² ± 684 µm² CV = 0.369 ± 0.188
	IIb		157 ± 248 1.4 % ± 1.8 %	220 µm² ± 38 µm² CV = 0.376 ± 0.079		25 ± 21 0.4 % ± 0.2 %	293 µm² ± 72 µm² CV = 0.337 ± 0.123			12 ± 10 0.1 % ± 0.1 %	961 µm² ± 319 µm² CV = 0.336 ± 0.055		26 ± 20 0.2 % ± 0.2 %	1,208 µm² ± 410 µm² CV = 0.388 ± 0.094
Tib. Ant	I	18,295 ± 7,440 N=6 muscles	752 ± 251 4.4 % ± 0.9 %	488 µm² ± 130 µm² CV = 0.292 ± 0.056	26,405 ± 4,727 N=6 muscles	1,107 ± 521 4.2 % ± 1.9 %	472 µm² ± 153 µm² CV = 0.308 ± 0.062		26,748 ± 3,986 N=6 muscles	1,074 ± 363 4.1 % ± 1.4 %	933 µm² ± 108 µm² CV = 0.325 ± 0.102	21,733 ± 6,772 N=7 muscles	687 ± 204 3.2 % ± 0.4 %	1,043 µm² ± 204 µm² CV = 0.308 ± 0.064
	IIa		6,595 ± 2,715 39.7 % ± 15.2 %	276 µm² ± 159 µm² CV = 0.419 ± 0.053		16,311 ± 4,516 61.7 % ± 11.7 %	330 µm² ± 66 µm² CV = 0.446 ± 0.053			6,150 ± 2,156 23.3 % ± 8.0 %	572 µm² ± 122 µm² CV = 0.385 ± 0.037		8,607 ± 3,472 40.0 % ± 9.9 %	707 µm² ± 199 µm² CV = 0.397 ± 0.040
	IIa/IIx		8,722 ± 4,876 44.7 % ± 16.5 %	390 µm² ± 161 µm² CV = 0.448 ± 0.032		6,011 ± 1,485 23.2 % ± 6.6 %	481 µm² ± 61 µm² CV = 0.417 ± 0.092			6,981 ± 2,360 26.0 % ± 7.6 %	722 µm² ± 175 µm² CV = 0.406 ± 0.023		7,458 ± 2,346 34.8 % ± 5.2 %	1,002 µm² ± 238 µm² CV = 0.429 ± 0.040
	IIx		1,170 ± 1,267 5.0 % ± 4.9 %	436 µm² ± 95 µm² CV = 0.501 ± 0.124		1,390 ± 1,250 5.4 % ± 5.2 %	472 µm² ± 173 µm² CV = 0.502 ± 0.125			8,238 ± 4,016 30.5 % ± 13.2 %	940 µm² ± 181 µm² CV = 0.444 ± 0.054		2,016 ± 2,288 8.2 % ± 8.0 %	1,268 µm² ± 268 µm² CV = 0.390 ± 0.075
	IIx/IIb		687 ± 1,025 4.0 % ± 6.9 %	404 µm² ± 135 µm² CV = 0.551 ± 0.124		1,087 ± 1,782 3.7 % ± 6.4 %	450 µm² ± 218 µm² CV = 0.519 ± 0.103			2,058 ± 1,033 7.9 % ± 3.9 %	1,132 µm² ± 278 µm² CV = 0.434 ± 0.086		1,744 ± 801 8.1 % ± 3.4 %	1,341 µm² ± 365 µm² CV = 0.396 ± 0.064
	IIb		370 ± 553 2.2 % ± 3.7 %	326 µm² ± 168 µm² CV = 0.626 ± 0.082		499 ± 786 1.8 % ± 2.8 %	322 µm² ± 157 µm² CV = 0.551 ± 0.102			2,246 ± 1,832 8.2 % ± 6.1 %	950 µm² ± 248 µm² CV = 0.536 ± 0.156		1,222 ± 765 5.7 % ± 3.7 %	1,116 µm² ± 381 µm² CV = 0.523 ± 0.118
Triceps Lat.	I	19,550 ± 6,860 N=8 muscles	1,175 ± 1,072 6.1 % ± 5.8 %	508 µm² ± 142 µm² CV = 0.346 ± 0.060	20,946 ± 3,829 N=10 muscles	545 ± 244 2.6 % ± 1.0 %	562 µm² ± 86 µm² CV = 0.365 ± 0.079		21,160 ± 3,586 N=6 muscles	1,286 ± 485 6.4 % ± 3.4 %	730 µm² ± 119 µm² CV = 0.428 ± 0.043	15,561 ± 4,938 N=7 muscles	827 ± 278 5.6 % ± 2.2 %	875 µm² ± 208 µm² CV = 0.478 ± 0.079
	IIa		8,840 ± 5,123 43.4 % ± 14.9 %	361 µm² ± 78 µm² CV = 0.505 ± 0.089		8,507 ± 2,638 40.2 % ± 7.6 %	392 µm² ± 80 µm² CV = 0.501 ± 0.124			4,831 ± 840 22.9 % ± 2.3 %	611 µm² ± 189 µm² CV = 0.361 ± 0.050		2,808 ± 760 18.5 % ± 3.1 %	774 µm² ± 283 µm² CV = 0.378 ± 0.097
	IIa/IIx		8,482 ± 2,575 45.2 % ± 10.9 %	605 µm² ± 83 µm² CV = 0.397 ± 0.060		9,296 ± 2,151 44.6 % ± 7.2 %	614 µm² ± 71 µm² CV = 0.434 ± 0.077			3,736 ± 1,311 17.4 % ± 4.3 %	951 µm² ± 362 µm² CV = 0.383 ± 0.030		2,984 ± 990 19.3 % ± 3.2 %	1,134 µm² ± 363 µm² CV = 0.405 ± 0.072
	IIx		510 ± 431 2.8 % ± 2.3 %	645 µm² ± 140 µm² CV = 0.421 ± 0.102		1,830 ± 1,623 8.9 % ± 7.4 %	723 µm² ± 181 µm² CV = 0.388 ± 0.084			7,714 ± 1,990 36.0 % ± 4.4 %	1,404 µm² ± 493 µm² CV = 0.345 ± 0.042		6,224 ± 2,971 39.1 % ± 8.6 %	1,712 µm² ± 469 µm² CV = 0.350 ± 0.048
	IIx/IIb		419 ± 817 2.0 % ± 3.4 %	709 µm² ± 218 µm² CV = 0.392 ± 0.114		642 ± 854 3.1 % ± 3.7 %	831 µm² ± 184 µm² CV = 0.390 ± 0.096			2,528 ± 842 12.1 % ± 3.8 %	1,805 µm² ± 579 µm² CV = 0.274 ± 0.040		2,314 ± 1,107 14.9 % ± 6.7 %	2,247 µm² ± 648 µm² CV = 0.284 ± 0.048
	IIb		125 ± 217 0.6 % ± 0.9 %	428 µm² ± 271 µm² CV = 0.594 ± 0.137		126 ± 69 0.6 % ± 0.3 %	465 µm² ± 151 µm² CV = 0.660 ± 0.139			1,064 ± 828 5.2 % ± 4.4 %	1,541 µm² ± 478 µm² CV = 0.419 ± 0.081		404 ± 406 2.6 % ± 2.5 %	1,862 µm² ± 940 µm² CV = 0.495 ± 0.097
Triceps Long	I	59,381 ± 30,731 N=8 muscles	5,102 ± 1,938 10.0 % ± 5.1 %	447 µm² ± 148 µm² CV = 0.343 ± 0.058	56,378 ± 10,384 N=10 muscles	4,627 ± 1,462 8.2 % ± 2.0 %	501 µm² ± 110 µm² CV = 0.401 ± 0.051		50,534 ± 6,145 N=6 muscles	7,965 ± 1,823 15.8 % ± 3.6 %	1,099 µm² ± 353 µm² CV = 0.379 ± 0.040	45,569 ± 14,196 N=7 muscles	7,505 ± 2,872 16.5 % ± 3.4 %	1,142 µm² ± 364 µm² CV = 0.381 ± 0.043
	IIa		25,185 ± 17,318 39.5 % ± 14.7 %	308 µm² ± 125 µm² CV = 0.389 ± 0.047		19,807 ± 8,263 34.5 % ± 10.5 %	356 µm² ± 109 µm² CV = 0.454 ± 0.076			12,423 ± 2,547 24.5 % ± 3.2 %	827 µm² ± 277 µm² CV = 0.383 ± 0.067		8,930 ± 2,481 20.8 % ± 6.8 %	879 µm² ± 294 µm² CV = 0.405 ± 0.062
	IIa/IIx		26,547 ± 14,210 46.3 % ± 10.7 %	499 µm² ± 138 µm² CV = 0.364 ± 0.052		24,796 ± 6,305 44.5 % ± 10.3 %	513 µm² ± 106 µm² CV = 0.436 ± 0.066			8,445 ± 1,938 16.6 % ± 2.1 %	1,094 µm² ± 336 µm² CV = 0.370 ± 0.043		8,465 ± 3,540 18.4 % ± 4.6 %	1,120 µm² ± 261 µm² CV = 0.382 ± 0.043
	IIx		1,260 ± 1,514 2.1 % ± 2.0 %	524 µm² ± 203 µm² CV = 0.419 ± 0.087		3,487 ± 2,304 6.2 % ± 4.1 %	598 µm² ± 168 µm² CV = 0.400 ± 0.092			9,216 ± 1,687 18.1 % ± 1.7 %	1,486 µm² ± 497 µm² CV = 0.338 ± 0.050		9,293 ± 3,504 20.2 % ± 3.6 %	1,538 µm² ± 330 µm² CV = 0.364 ± 0.056
	IIx/IIb		928 ± 1,362 1.5 % ± 1.7 %	619 µm² ± 182 µm² CV = 0.323 ± 0.099		2,789 ± 1,950 5.1 % ± 3.7 %	727 µm² ± 170 µm² CV = 0.318 ± 0.051			5,416 ± 1,295 10.8 % ± 2.5 %	1,983 µm² ± 712 µm² CV = 0.284 ± 0.047		6,740 ± 3,214 14.8 % ± 4.7 %	2,024 µm² ± 512 µm² CV = 0.283 ± 0.044
	IIb		360 ± 569 0.5 % ± 0.7 %	447 µm² ± 168 µm² CV = 0.415 ± 0.105		872 ± 1,372 1.5 % ± 2.3 %	524 µm² ± 190 µm² CV = 0.505 ± 0.094			7,070 ± 1,106 14.2 % ± 2.8 %	1,898 µm² ± 666 µm² CV = 0.341 ± 0.054		4,636 ± 3,975 9.3 % ± 7.1 %	1,748 µm² ± 477 µm² CV = 0.413 ± 0.088
Triceps Med.	I	7,477 ± 2,913 N=5 muscles	3,942 ± 1,535 53.6 % ± 6.8 %	737 µm² ± 217 µm² CV = 0.437 ± 0.077	5,044 ± 1,619 N=4 muscles	2,584 ± 581 53.3 % ± 10.9 %	908 µm² ± 123 µm² CV = 0.456 ± 0.066		8,881 ± 1,210 N=6 muscles	7,060 ± 1,502 78.9 % ± 7.9 %	1,492 µm² ± 272 µm² CV = 0.413 ± 0.040	7,078 ± 1,697 N=6 muscles	5,337 ± 1,480 75.2 % ± 9.3 %	1,769 µm² ± 467 µm² CV = 0.425 ± 0.039
	IIa		2,711 ± 1,153 35.6 % ± 6.0 %	623 µm² ± 129 µm² CV = 0.463 ± 0.095		1,402 ± 525 27.7 % ± 7.7 %	835 µm² ± 105 µm² CV = 0.427 ± 0.102			884 ± 495 10.4 % ± 6.9 %	1,269 µm² ± 317 µm² CV = 0.419 ± 0.050		718 ± 172 10.3 % ± 2.3 %	1,608 µm² ± 629 µm² CV = 0.413 ± 0.021
	IIa/IIx		530 ± 333 7.0 % ± 2.9 %	513 µm² ± 142 µm² CV = 0.385 ± 0.089		584 ± 547 9.9 % ± 7.6 %	612 µm² ± 119 µm² CV = 0.453 ± 0.067			582 ± 312 6.7 % ± 3.5 %	1,183 µm² ± 312 µm² CV = 0.364 ± 0.054		668 ± 542 9.2 % ± 6.9 %	1,365 µm² ± 407 µm² CV = 0.375 ± 0.083
	IIx		127 ± 136 1.5 % ± 1.1 %	466 µm² ± 116 µm² CV = 0.432 ± 0.108		126 ± 139 2.2 % ± 1.9 %	569 µm² ± 95 µm² CV = 0.489 ± 0.125			161 ± 80 1.8 % ± 0.9 %	1,019 µm² ± 188 µm² CV = 0.355 ± 0.077		104 ± 50 1.5 % ± 0.7 %	1,490 µm² ± 495 µm² CV = 0.480 ± 0.170
	IIx/IIb		90 ± 53 1.2 % ± 0.5 %	663 µm² ± 185 µm² CV = 0.436 ± 0.057		202 ± 145 3.7 % ± 2.1 %	841 µm² ± 111 µm² CV = 0.444 ± 0.060			102 ± 77 1.1 % ± 0.7 %	1,677 µm² ± 305 µm² CV = 0.430 ± 0.053		112 ± 64 1.7 % ± 1.2 %	1,808 µm² ± 434 µm² CV = 0.433 ± 0.080
	IIb		78 ± 41 1.1 % ± 0.5 %	697 µm² ± 255 µm² CV = 0.546 ± 0.099		146 ± 7 3.2 % ± 1.1 %	698 µm² ± 209 µm² CV = 0.636 ± 0.297			92 ± 47 1.0 % ± 0.5 %	1,495 µm² ± 302 µm² CV = 0.517 ± 0.041		139 ± 67 2.1 % ± 1.2 %	1,286 µm² ± 693 µm² CV = 0.820 ± 0.548
Biceps	I	17,032 ± 3,643 N=6 muscles	1,286 ± 538 7.4 % ± 2.2 %	402 µm² ± 113 µm² CV = 0.250 ± 0.038	27,441 ± 8,767 N=7 muscles	1,828 ± 324 7.0 % ± 1.4 %	395 µm² ± 101 µm² CV = 0.274 ± 0.080		23,352 ± 7,324 N=6 muscles	1,800 ± 430 8.0 % ± 1.3 %	833 µm² ± 126 µm² CV = 0.246 ± 0.036	20,391 ± 2,887 N=7 muscles	1,723 ± 325 8.4 % ± 1.0 %	909 µm² ± 249 µm² CV = 0.213 ± 0.018
	IIa		8,062 ± 2,555 46.7 % ± 7.4 %	258 µm² ± 59 µm² CV = 0.374 ± 0.063		15,641 ± 5,840 58.5 % ± 13.2 %	323 µm² ± 87 µm² CV = 0.398 ± 0.036			6,558 ± 1,277 29.9 % ± 7.7 %	708 µm² ± 171 µm² CV = 0.257 ± 0.028		7,679 ± 1,041 38.2 % ± 6.8 %	794 µm² ± 298 µm² CV = 0.261 ± 0.022
	IIa/IIx		7,032 ± 1,098 42.0 % ± 6.0 %	429 µm² ± 74 µm² CV = 0.310 ± 0.077		7,596 ± 3,028 27.1 % ± 4.7 %	498 µm² ± 128 µm² CV = 0.279 ± 0.103			4,065 ± 1,691 16.8 % ± 2.6 %	901 µm² ± 244 µm² CV = 0.271 ± 0.026		5,075 ± 850 24.9 % ± 1.6 %	1,115 µm² ± 295 µm² CV = 0.252 ± 0.021
	IIx		348 ± 306 2.0 % ± 1.4 %	456 µm² ± 101 µm² CV = 0.325 ± 0.130		1,247 ± 1,867 4.0 % ± 4.8 %	545 µm² ± 143 µm² CV = 0.230 ± 0.061			5,074 ± 2,667 20.8 % ± 6.6 %	1,182 µm² ± 289 µm² CV = 0.246 ± 0.028		991 ± 314 5.0 % ± 2.2 %	1,275 µm² ± 370 µm² CV = 0.215 ± 0.043
	IIx/IIb		186 ± 272 1.2 % ± 2.0 %	453 µm² ± 138 µm² CV = 0.362 ± 0.221		885 ± 1,768 2.6 % ± 4.7 %	505 µm² ± 200 µm² CV = 0.388 ± 0.182			2,880 ± 886 12.6 % ± 3.0 %	1,429 µm² ± 368 µm² CV = 0.217 ± 0.038		2,397 ± 833 11.5 % ± 3.0 %	1,434 µm² ± 426 µm² CV = 0.210 ± 0.027
	IIb		119 ± 137 0.8 % ± 1.0 %	338 µm² ± 88 µm² CV = 0.467 ± 0.133		244 ± 311 0.8 % ± 0.9 %	397 µm² ± 211 µm² CV = 0.437 ± 0.139			2,976 ± 1,749 11.8 % ± 5.0 %	1,458 µm² ± 356 µm² CV = 0.224 ± 0.040		2,527 ± 1,496 12.0 % ± 7.0 %	1,492 µm² ± 436 µm² CV = 0.210 ± 0.016
